# Citation needed? Wikipedia bibliometrics during the first wave of the COVID-19 pandemic

**DOI:** 10.1101/2021.03.01.433379

**Authors:** Omer Benjakob, Rona Aviram, Jonathan Sobel

**Affiliations:** The Cohn Institute for the History and Philosophy of Science and Ideas, Tel Aviv University, Tel Aviv, Israel; Weizmann Institute of Science, Rehovot, Israel; Faculty of Biomedical Engineering, Technion-IIT, Haifa, Israel

**Keywords:** COVID-19, Wikipedia, Infodemic, sources, bibliometrics, citizen science, open science

## Abstract

**Background:** With the COVID-19 pandemic’s outbreak, millions flocked to Wikipedia for updated information. Amid growing concerns regarding an “infodemic”, ensuring the quality of information is a crucial vector of public health. Investigating if and how Wikipedia remained up to date and in line with science is key to formulating strategies to counter misinformation. Using citation analyses, we asked: which sources informed Wikipedia’s COVID-19-related articles before and during the pandemic’s first wave (January-May 2020).

**Results:** We found that coronavirus-related articles referenced trusted media sources and high-quality academic research. Moreover, despite a surge in COVID-19 preprints, Wikipedia had a clear preference for open-access studies published in respected journals and made little use of preprints. Building a timeline of English COVID-19 articles from 2001-2020 revealed a nuanced trade-off between quality and timeliness. It further showed how preexisting articles on key topics related to the virus created a framework for integrating new knowledge. Supported by a rigid sourcing policy, this “scientific infrastructure” facilitated contextualization and regulated the influx of new information. Lastly, we constructed a network of DOI-Wikipedia articles, which showed the shifting landscape of pandemic-related knowledge on Wikipedia and how academic citations create a web of shared knowledge supporting topics like COVID-19 vaccine development.

**Conclusions:** Understanding how scientific research interacts with the digital knowledge-sphere during the pandemic provides insight into how Wikipedia can facilitate access to science. It also reveals how, aided by what we term its “citizen encyclopedists”, it successfully fended off COVID-19 disinformation and how this unique model may be deployed in other contexts.
