## Supplementary material for "Citation needed? Wikipedia bibliometrics during the first wave of the COVID-19 pandemic": SI dataset 1

### Sheet: supp_table_intesect_europmc_sea
id	source	pmid	pmcid	doi	title	authorString	journalTitle	pubYear	pubType	isOpenAccess	citedByCount	firstPublicationDate
32171740	MED	32171740	PMC7118659	10.1016/j.ijantimicag.2020.105938	New insights on the antiviral effects of chloroquine against coronavirus: what to expect for COVID-19?	Devaux CA, Rolain JM, Colson P, Raoult D.	Int J Antimicrob Agents	2020	research-article; journal article	Y	0	2020-03-12
32226285	MED	32226285	PMC7098030	10.7150/ijbs.45053	SARS-CoV-2: an Emerging Coronavirus that Causes a Global Threat.	Zheng J.	Int J Biol Sci	2020	research support, non-u.s. gov't; review-article; review; journal article	Y	0	2020-03-15
32093211	MED	32093211	PMC7074453	10.3390/jcm9020575	Characteristics of and Public Health Responses to the Coronavirus Disease 2019 Outbreak in China.	Deng SQ, Peng HJ.	J Clin Med	2020	review-article; review; journal article	Y	0	2020-02-20
32226821	MED	32226821	PMC7094090	10.1021/acscentsci.0c00272	Research and Development on Therapeutic Agents and Vaccines for COVID-19 and Related Human Coronavirus Diseases.	Liu C, Zhou Q, Li Y, Garner LV, Watkins SP, Carter LJ, Smoot J, Gregg AC, Daniels AD, Jervey S, Albaiu D.	ACS Cent Sci	2020	news	Y	0	2020-03-12
32167747	MED	32167747	PMC7094171	10.1021/acschemneuro.0c00122	Evidence of the COVID-19 Virus Targeting the CNS: Tissue Distribution, Host-Virus Interaction, and Proposed Neurotropic Mechanisms.	Baig AM, Khaleeq A, Ali U, Syeda H.	ACS Chem Neurosci	2020	article-commentary; research support, non-u.s. gov't; journal article	Y	0	2020-03-13
32194980	MED	32194980	PMC7073332	10.1038/s41421-020-0153-3	Network-based drug repurposing for novel coronavirus 2019-nCoV/SARS-CoV-2.	Zhou Y, Hou Y, Shen J, Huang Y, Martin W, Cheng F.	Cell Discov	2020	research-article; journal article	Y	0	2020-03-16
32143502	MED	32143502	PMC7157630	10.3390/pathogens9030186	Insights into the Recent 2019 Novel Coronavirus (SARS-CoV-2) in Light of Past Human Coronavirus Outbreaks.	Ashour HM, Elkhatib WF, Rahman MM, Elshabrawy HA.	Pathogens	2020	review-article; review; journal article	Y	0	2020-03-04
32109444	MED	32109444	PMC7102581	10.1016/j.jinf.2020.02.010	Coronavirus 2019-nCoV: A brief perspective from the front line.	Han Q, Lin Q, Jin S, You L.	J Infect	2020	research support, non-u.s. gov't; review-article; review; journal article	Y	0	2020-02-25
32060789	MED	32060789	PMC7091198	10.1007/s12250-020-00206-5	The First Disease X is Caused by a Highly Transmissible Acute Respiratory Syndrome Coronavirus.	Jiang S, Shi ZL.	Virol Sin	2020	review-article; review; journal article	Y	0	2020-02-14
32269068	MED	32269068	PMC7164390	10.1126/science.abb7015	Susceptibility of ferrets, cats, dogs, and other domesticated animals to SARS-coronavirus 2.	Shi J, Wen Z, Zhong G, Yang H, Wang C, Huang B, Liu R, He X, Shuai L, Sun Z, Zhao Y, Liu P, Liang L, Cui P, Wang J, Zhang X, Guan Y, Tan W, Wu G, Chen H, Bu Z.	Science	2020	research support, non-u.s. gov't; research-article; journal article	Y	0	2020-04-08
32057769	MED	32057769	PMC7114094	10.1016/j.antiviral.2020.104742	The spike glycoprotein of the new coronavirus 2019-nCoV contains a furin-like cleavage site absent in CoV of the same clade.	Coutard B, Valle C, de Lamballerie X, Canard B, Seidah NG, Decroly E.	Antiviral Res	2020	brief-report; research support, non-u.s. gov't; journal article	Y	0	2020-02-10
32142651	MED	32142651	PMC7102627	10.1016/j.cell.2020.02.052	SARS-CoV-2 Cell Entry Depends on ACE2 and TMPRSS2 and Is Blocked by a Clinically Proven Protease Inhibitor.	Hoffmann M, Kleine-Weber H, Schroeder S, Krüger N, Herrler T, Erichsen S, Schiergens TS, Herrler G, Wu NH, Nitsche A, Müller MA, Drosten C, Pöhlmann S.	Cell	2020	research support, non-u.s. gov't; research-article; journal article	Y	0	2020-03-05
32015507	MED	32015507	PMC7095418	10.1038/s41586-020-2012-7	A pneumonia outbreak associated with a new coronavirus of probable bat origin.	Zhou P, Yang XL, Wang XG, Hu B, Zhang L, Zhang W, Si HR, Zhu Y, Li B, Huang CL, Chen HD, Chen J, Luo Y, Guo H, Jiang RD, Liu MQ, Chen Y, Shen XR, Wang X, Zheng XS, Zhao K, Chen QJ, Deng F, Liu LL, Yan B, Zhan FX, Wang YY, Xiao GF, Shi ZL.	Nature	2020	research-article; journal article	Y	0	2020-02-03
32197085	MED	32197085	PMC7156161	10.1016/j.cub.2020.03.022	Probable Pangolin Origin of SARS-CoV-2 Associated with the COVID-19 Outbreak.	Zhang T, Wu Q, Zhang Z.	Curr Biol	2020	brief-report; research support, non-u.s. gov't; journal article	Y	0	2020-03-19
31953166	MED	31953166	PMC7128332	10.1016/j.ijid.2020.01.009	The continuing 2019-nCoV epidemic threat of novel coronaviruses to global health - The latest 2019 novel coronavirus outbreak in Wuhan, China.	Hui DS, I Azhar E, Madani TA, Ntoumi F, Kock R, Dar O, Ippolito G, Mchugh TD, Memish ZA, Drosten C, Zumla A, Petersen E.	Int J Infect Dis	2020	editorial	Y	0	2020-01-14
32154505	MED	32154505	PMC7057189	10.1016/j.eclinm.2020.100289	The coronavirus 2019-nCoV epidemic: Is hindsight 20/20?	Malta M, Rimoin AW, Strathdee SA.	EClinicalMedicine	2020	discussion; journal article	Y	0	2020-03-03
32275742	MED	32275742	PMC7184436	10.1093/ajcp/aqaa062	COVID-19 Autopsies, Oklahoma, USA.	Barton LM, Duval EJ, Stroberg E, Ghosh S, Mukhopadhyay S.	Am J Clin Pathol	2020	research-article; journal article; case reports	Y	0	2020-04-10
32205232	MED	32205232	PMC7102548	10.1016/j.phrs.2020.104761	Lianhuaqingwen exerts anti-viral and anti-inflammatory activity against novel coronavirus (SARS-CoV-2).	Runfeng L, Yunlong H, Jicheng H, Weiqi P, Qinhai M, Yongxia S, Chufang L, Jin Z, Zhenhua J, Haiming J, Kui Z, Shuxiang H, Jun D, Xiaobo L, Xiaotao H, Lin W, Nanshan Z, Zifeng Y.	Pharmacol Res	2020	research support, non-u.s. gov't; research-article; journal article	Y	0	2020-03-20
32022370	MED	32022370	PMC7162020	10.1002/cbic.202000047	Learning from the Past: Possible Urgent Prevention and Treatment Options for Severe Acute Respiratory Infections Caused by 2019-nCoV.	Morse JS, Lalonde T, Xu S, Liu WR.	Chembiochem	2020	article-commentary; research support, non-u.s. gov't; journal article; research support, n.i.h., extramural	Y	0	2020-02-25
31967321	MED	31967321	PMC7138088	10.1002/jmv.25682	Cross-species transmission of the newly identified coronavirus 2019-nCoV.	Ji W, Wang W, Zhao X, Zai J, Li X.	J Med Virol	2020	research support, non-u.s. gov't; research-article; journal article	Y	0	2020-04-01
32072569	MED	32072569	PMC7095345	10.1007/s15010-020-01401-y	2019 Novel coronavirus: where we are and what we know.	Cheng ZJ, Shan J.	Infection	2020	review-article; review; journal article	Y	0	2020-02-18
32346491	MED	32346491	PMC7185795	10.1016/j.eng.2020.03.007	Experimental Treatment with Favipiravir for COVID-19: An Open-Label Control Study.	Cai Q, Yang M, Liu D, Chen J, Shu D, Xia J, Liao X, Gu Y, Cai Q, Yang Y, Shen C, Li X, Peng L, Huang D, Zhang J, Zhang S, Wang F, Liu J, Chen L, Chen S, Wang Z, Zhang Z, Cao R, Zhong W, Liu Y, Liu L.	Engineering (Beijing)	2020	research-article; journal article	Y	0	2020-03-18
32266761	MED	32266761	PMC7163592	10.1111/cns.13372	Neurological manifestations in COVID-19 caused by SARS-CoV-2.	Baig AM.	CNS Neurosci Ther	2020	editorial	Y	0	2020-04-07
32020029	MED	32020029	PMC7054408	10.1038/s41422-020-0282-0	Remdesivir and chloroquine effectively inhibit the recently emerged novel coronavirus (2019-nCoV) in vitro.	Wang M, Cao R, Zhang L, Yang X, Liu J, Xu M, Shi Z, Hu Z, Zhong W, Xiao G.	Cell Res	2020	letter; research support, non-u.s. gov't	Y	0	2020-02-04
32269081	MED	32269081	PMC7196762	10.1073/pnas.2004999117	Phylogenetic network analysis of SARS-CoV-2 genomes.	Forster P, Forster L, Renfrew C, Forster M.	Proc Natl Acad Sci U S A	2020	research-article; journal article	Y	0	2020-04-08
32229574	MED	32229574	PMC7165470	10.1073/pnas.2005456117	News Feature: Avoiding pitfalls in the pursuit of a COVID-19 vaccine.	Peeples L.	Proc Natl Acad Sci U S A	2020	research-article; journal article	N	0	2020-03-30
32219428	MED	32219428	PMC7101507	10.1001/jama.2020.4783	Treatment of 5 Critically Ill Patients With COVID-19 With Convalescent Plasma.	Shen C, Wang Z, Zhao F, Yang Y, Li J, Yuan J, Wang F, Li D, Yang M, Xing L, Wei J, Xiao H, Yang Y, Qu J, Qing L, Chen L, Xu Z, Peng L, Li Y, Zheng H, Chen F, Huang K, Jiang Y, Liu D, Zhang Z, Liu Y, Liu L.	JAMA	2020	research-article; journal article	N	0	2020-03-27
32222812	MED	32222812	PMC7101866	10.1007/s00134-020-06022-5	Surviving Sepsis Campaign: guidelines on the management of critically ill adults with Coronavirus Disease 2019 (COVID-19).	Alhazzani W, Møller MH, Arabi YM, Loeb M, Gong MN, Fan E, Oczkowski S, Levy MM, Derde L, Dzierba A, Du B, Aboodi M, Wunsch H, Cecconi M, Koh Y, Chertow DS, Maitland K, Alshamsi F, Belley-Cote E, Greco M, Laundy M, Morgan JS, Kesecioglu J, McGeer A, Mermel L, Mammen MJ, Alexander PE, Arrington A, Centofanti JE, Citerio G, Baw B, Memish ZA, Hammond N, Hayden FG, Evans L, Rhodes A.	Intensive Care Med	2020	research-article; practice guideline; journal article	Y	0	2020-03-28
32092539	MED	32092539	PMC7102551	10.1016/j.micinf.2020.02.006	Is COVID-19 receiving ADE from other coronaviruses?	Tetro JA.	Microbes Infect	2020	research-article; journal article	Y	0	2020-02-22
30531947	MED	30531947	PMC7097006	10.1038/s41579-018-0118-9	Origin and evolution of pathogenic coronaviruses.	Cui J, Li F, Shi ZL.	Nat Rev Microbiol	2019	research support, non-u.s. gov't; review-article; review; journal article; research support, n.i.h., extramural	Y	6	2019-03-01
32094336	MED	32094336	PMC7039956	10.1038/s41368-020-0074-x	High expression of ACE2 receptor of 2019-nCoV on the epithelial cells of oral mucosa.	Xu H, Zhong L, Deng J, Peng J, Dan H, Zeng X, Li T, Chen Q.	Int J Oral Sci	2020	research support, non-u.s. gov't; research-article; journal article	Y	0	2020-02-24
32244779	MED	32244779	PMC7230814	10.3390/jcm9040982	Master Regulator Analysis of the SARS-CoV-2/Human Interactome.	Guzzi PH, Mercatelli D, Ceraolo C, Giorgi FM.	J Clin Med	2020	research-article; journal article	Y	0	2020-04-01
32294574	MED	32294574	PMC7151430	10.1016/j.envint.2020.105730	Airborne transmission of SARS-CoV-2: The world should face the reality.	Morawska L, Cao J.	Environ Int	2020	discussion; journal article	Y	0	2020-04-10
32340347	MED	32340347	PMC7215485	10.3390/ijerph17082932	Airborne Transmission Route of COVID-19: Why 2 Meters/6 Feet of Inter-Personal Distance Could Not Be Enough.	Setti L, Passarini F, De Gennaro G, Barbieri P, Perrone MG, Borelli M, Palmisani J, Di Gilio A, Piscitelli P, Miani A.	Int J Environ Res Public Health	2020	comment; editorial	Y	0	2020-04-23
32228808	MED	32228808	PMC7323533	10.3201/eid2607.200574	Policy Decisions and Use of Information Technology to Fight COVID-19, Taiwan.	Lin C, Braund WE, Auerbach J, Chou JH, Teng JH, Tu P, Mullen J.	Emerg Infect Dis	2020	review-article; journal article	Y	0	2020-06-21
30832341	MED	30832341	PMC6466186	10.3390/v11030210	Bat Coronaviruses in China.	Fan Y, Zhao K, Shi ZL, Zhou P.	Viruses	2019	research support, non-u.s. gov't; review-article; review; journal article	Y	1	2019-03-02
32125452	MED	32125452	PMC7080116	10.1007/s00134-020-05991-x	Clinical predictors of mortality due to COVID-19 based on an analysis of data of 150 patients from Wuhan, China.	Ruan Q, Yang K, Wang W, Jiang L, Song J.	Intensive Care Med	2020	letter	Y	0	2020-03-03
32144116	MED	32144116	PMC7164386	10.1126/science.aba9757	The effect of travel restrictions on the spread of the 2019 novel coronavirus (COVID-19) outbreak.	Chinazzi M, Davis JT, Ajelli M, Gioannini C, Litvinova M, Merler S, Pastore Y Piontti A, Mu K, Rossi L, Sun K, Viboud C, Xiong X, Yu H, Halloran ME, Longini IM, Vespignani A.	Science	2020	research support, non-u.s. gov't; research-article; research support, u.s. gov't, non-p.h.s.; journal article; research support, n.i.h., extramural	N	0	2020-03-06
32009228	MED	32009228	PMC7089049	10.1007/s11427-020-1637-5	Evolution of the novel coronavirus from the ongoing Wuhan outbreak and modeling of its spike protein for risk of human transmission.	Xu X, Chen P, Wang J, Feng J, Zhou H, Li X, Zhong W, Hao P.	Sci China Life Sci	2020	letter	Y	0	2020-01-21
32047895	MED	32047895	PMC7108139	10.1093/cid/ciaa149	Consistent detection of 2019 novel coronavirus in saliva.	To KK, Tsang OT, Chik-Yan Yip C, Chan KH, Wu TC, Chan JMC, Leung WS, Chik TS, Choi CY, Kandamby DH, Lung DC, Tam AR, Poon RW, Fung AY, Hung IF, Cheng VC, Chan JF, Yuen KY.	Clin Infect Dis	2020	brief-report; journal article	Y	0	2020-02-12
32179124	MED	32179124	PMC7102608	10.1016/j.tmaid.2020.101623	Clinical, laboratory and imaging features of COVID-19: A systematic review and meta-analysis.	Rodriguez-Morales AJ, Cardona-Ospina JA, Gutiérrez-Ocampo E, Villamizar-Peña R, Holguin-Rivera Y, Escalera-Antezana JP, Alvarado-Arnez LE, Bonilla-Aldana DK, Franco-Paredes C, Henao-Martinez AF, Paniz-Mondolfi A, Lagos-Grisales GJ, Ramírez-Vallejo E, Suárez JA, Zambrano LI, Villamil-Gómez WE, Balbin-Ramon GJ, Rabaan AA, Harapan H, Dhama K, Nishiura H, Kataoka H, Ahmad T, Sah R, Latin American Net…	Travel Med Infect Dis	2020	meta-analysis; systematic review; review-article; journal article	Y	0	2020-03-13
32234804	MED	32234804	PMC7164389	10.1126/science.abb6105	An investigation of transmission control measures during the first 50 days of the COVID-19 epidemic in China.	Tian H, Liu Y, Li Y, Wu CH, Chen B, Kraemer MUG, Li B, Cai J, Xu B, Yang Q, Wang B, Yang P, Cui Y, Song Y, Zheng P, Wang Q, Bjornstad ON, Yang R, Grenfell BT, Pybus OG, Dye C.	Science	2020	research support, non-u.s. gov't; research-article; journal article	Y	0	2020-03-31
32173110	MED	32173110	PMC7270792	10.1016/j.jcrc.2020.03.005	A systematic review on the efficacy and safety of chloroquine for the treatment of COVID-19.	Cortegiani A, Ingoglia G, Ippolito M, Giarratano A, Einav S.	J Crit Care	2020	brief-report; systematic review; journal article	Y	0	2020-03-10
32313883	MED	32313883	PMC7170270	10.3892/wasj.2020.42	Inhaled biguanides and mTOR inhibition for influenza and coronavirus (Review).	Lehrer S.	World Acad Sci J	2020	research-article; journal article	Y	0	2020-03-29
32302401	MED	32302401	PMC7161085	10.1084/jem.20200652	Targeting potential drivers of COVID-19: Neutrophil extracellular traps.	Barnes BJ, Adrover JM, Baxter-Stoltzfus A, Borczuk A, Cools-Lartigue J, Crawford JM, Daßler-Plenker J, Guerci P, Huynh C, Knight JS, Loda M, Looney MR, McAllister F, Rayes R, Renaud S, Rousseau S, Salvatore S, Schwartz RE, Spicer JD, Yost CC, Weber A, Zuo Y, Egeblad M.	J Exp Med	2020	review-article; journal article; research support, n.i.h., extramural	Y	0	2020-06-01
30791586	MED	30791586	PMC6409556	10.3390/v11020174	Global Epidemiology of Bat Coronaviruses.	Wong ACP, Li X, Lau SKP, Woo PCY.	Viruses	2019	research support, non-u.s. gov't; review-article; review; journal article	Y	5	2019-02-20
31418677	MED	31418677	PMC7079695	10.1099/jgv.0.001307	Detection and characterization of a novel bat-borne coronavirus in Singapore using multiple molecular approaches.	Lim XF, Lee CB, Pascoe SM, How CB, Chan S, Tan JH, Yang X, Zhou P, Shi Z, Sessions OM, Wang LF, Ng LC, Anderson DE, Yap G.	J Gen Virol	2019	research support, non-u.s. gov't; research-article; journal article	Y	0	2019-08-16
31505321	MED	31505321	PMC7112113	10.1016/j.virol.2019.08.031	Coronavirus genomic RNA packaging.	Masters PS.	Virology	2019	review-article; review; journal article	Y	0	2019-08-30
32244365	MED	32244365	PMC7231098	10.3390/jcm9040967	A Systematic Review of COVID-19 Epidemiology Based on Current Evidence.	Park M, Cook AR, Lim JT, Sun Y, Dickens BL.	J Clin Med	2020	review-article; review; journal article	Y	0	2020-03-31
32186711	MED	32186711	PMC7184445	10.1093/jtm/taaa041	Hypothesis: angiotensin-converting enzyme inhibitors and angiotensin receptor blockers may increase the risk of severe COVID-19.	Diaz JH.	J Travel Med	2020	letter	Y	0	2020-03-18
30665189	MED	30665189	PMC7102861	10.1016/j.coviro.2018.12.007	Viruses in bats and potential spillover to animals and humans.	Wang LF, Anderson DE.	Curr Opin Virol	2019	research support, non-u.s. gov't; review-article; review; journal article	Y	6	2019-01-18
32238438	MED	32238438	PMC7237865	10.1124/molpharm.120.000014	Does COVID19 Infect the Brain? If So, Smokers Might Be at a Higher Risk.	Kabbani N, Olds JL.	Mol Pharmacol	2020	research-article; journal article	N	0	2020-04-01
32255761	MED	32255761	PMC7323562	10.3201/eid2607.200282	High Contagiousness and Rapid Spread of Severe Acute Respiratory Syndrome Coronavirus 2.	Sanche S, Lin YT, Xu C, Romero-Severson E, Hengartner N, Ke R.	Emerg Infect Dis	2020	research-article; journal article; research support, n.i.h., extramural	Y	0	2020-06-21
31936749	MED	31936749	PMC7019228	10.3390/v12010083	A Tale of Two Viruses: The Distinct Spike Glycoproteins of Feline Coronaviruses.	Jaimes JA, Millet JK, Stout AE, André NM, Whittaker GR.	Viruses	2020	research support, non-u.s. gov't; review-article; review; journal article; research support, n.i.h., extramural	Y	0	2020-01-10
32284616	MED	32284616	PMC7094929	10.1038/s41591-020-0822-7	Estimating clinical severity of COVID-19 from the transmission dynamics in Wuhan, China.	Wu JT, Leung K, Bushman M, Kishore N, Niehus R, de Salazar PM, Cowling BJ, Lipsitch M, Leung GM.	Nat Med	2020	letter; research support, non-u.s. gov't; research-article; research support, n.i.h., extramural	Y	0	2020-03-19
30830861	MED	30830861	PMC6478436	10.1172/jci.insight.123158	Anti-spike IgG causes severe acute lung injury by skewing macrophage responses during acute SARS-CoV infection.	Liu L, Wei Q, Lin Q, Fang J, Wang H, Kwok H, Tang H, Nishiura K, Peng J, Tan Z, Wu T, Cheung KW, Chan KH, Alvarez X, Qin C, Lackner A, Perlman S, Yuen KY, Chen Z.	JCI Insight	2019	research support, non-u.s. gov't; research-article; journal article; research support, n.i.h., extramural	N	0	2019-02-21
31546572	MED	31546572	PMC6832948	10.3390/v11100884	Viruses and Bats.	Woo PCY, Lau SKP.	Viruses	2019	research support, non-u.s. gov't; editorial	Y	0	2019-09-21
31652964	MED	31652964	PMC6893680	10.3390/v11110979	Viral Metagenomics Revealed Sendai Virus and Coronavirus Infection of Malayan Pangolins (Manis javanica).	Liu P, Chen W, Chen JP.	Viruses	2019	research support, non-u.s. gov't; research-article; journal article	Y	0	2019-10-24
32316065	MED	32316065	PMC7295267	10.1055/s-0040-1710019	Prevention and Treatment of Venous Thromboembolism Associated with Coronavirus Disease 2019 Infection: A Consensus Statement before Guidelines.	Zhai Z, Li C, Chen Y, Gerotziafas G, Zhang Z, Wan J, Liu P, Elalamy I, Wang C, Prevention Treatment of VTE Associated with COVID-19 Infection Consensus Statement Group.	Thromb Haemost	2020	review-article; review; journal article	Y	0	2020-04-21
32041637	MED	32041637	PMC7011528	10.1186/s13567-020-0739-7	PEDV enters cells through clathrin-, caveolae-, and lipid raft-mediated endocytosis and traffics via the endo-/lysosome pathway.	Wei X, She G, Wu T, Xue C, Cao Y.	Vet Res	2020	research-article; journal article	Y	0	2020-02-10
32246136	MED	32246136	PMC7184402	10.1093/infdis/jiaa161	Coronavirus Occurrence and Transmission Over 8 Years in the HIVE Cohort of Households in Michigan.	Monto AS, DeJonge PM, Callear AP, Bazzi LA, Capriola SB, Malosh RE, Martin ET, Petrie JG.	J Infect Dis	2020	research-article; journal article	Y	0	2020-06-01
31006350	MED	31006350	PMC6830995	10.1080/01652176.2019.1580827	Nipah virus: epidemiology, pathology, immunobiology and advances in diagnosis, vaccine designing and control strategies - a comprehensive review.	Singh RK, Dhama K, Chakraborty S, Tiwari R, Natesan S, Khandia R, Munjal A, Vora KS, Latheef SK, Karthik K, Singh Malik Y, Singh R, Chaicumpa W, Mourya DT.	Vet Q	2019	review-article; review; journal article	Y	2	2019-12-01
31867016	MED	31867016	PMC6909378	10.3389/fimmu.2019.02867	CLEC2 and CLEC5A: Pathogenic Host Factors in Acute Viral Infections.	Sung PS, Hsieh SL.	Front Immunol	2019	research support, non-u.s. gov't; review-article; review; journal article	Y	0	2019-12-06
32240078	MED	32240078	PMC7323555	10.3201/eid2607.200764	COVID-19 Outbreak Associated with Air Conditioning in Restaurant, Guangzhou, China, 2020.	Lu J, Gu J, Li K, Xu C, Su W, Lai Z, Zhou D, Yu C, Xu B, Yang Z.	Emerg Infect Dis	2020	brief-report; journal article	Y	0	2020-04-02
32077789	MED	32077789	PMC7233369	10.1148/radiol.2020200463	Chest CT Findings in Coronavirus Disease-19 (COVID-19): Relationship to Duration of Infection.	Bernheim A, Mei X, Huang M, Yang Y, Fayad ZA, Zhang N, Diao K, Lin B, Zhu X, Li K, Li S, Shan H, Jacobi A, Chung M.	Radiology	2020	research-article; journal article	Y	0	2020-02-20
30881850	MED	30881850	PMC6409114	10.5582/irdr.2018.01130	Nipah virus disease: A rare and intractable disease.	Banerjee S, Gupta N, Kodan P, Mittal A, Ray Y, Nischal N, Soneja M, Biswas A, Wig N.	Intractable Rare Dis Res	2019	review-article; review; journal article	N	0	2019-02-01
32109274	MED	32109274	PMC7107544	10.1093/jtm/taaa029	Saudi Arabia's drastic measures to curb the COVID-19 outbreak: temporary suspension of the Umrah pilgrimage.	Ebrahim SH, Memish ZA.	J Travel Med	2020	research-article; journal article	Y	0	2020-02-28
30832426	MED	30832426	PMC6466281	10.3390/v11030215	Can Bats Serve as Reservoirs for Arboviruses?	Fagre AC, Kading RC.	Viruses	2019	review-article; review; journal article	Y	1	2019-03-03
31786023	MED	31786023	PMC7106516	10.1016/j.it.2019.10.001	Impact of Historic Migrations and Evolutionary Processes on Human Immunity.	Domínguez-Andrés J, Netea MG.	Trends Immunol	2019	research support, non-u.s. gov't; review-article; review; journal article	Y	0	2019-11-27
32097670	MED	32097670	PMC7102570	10.1016/j.pharmthera.2020.107512	Favipiravir, an anti-influenza drug against life-threatening RNA virus infections.	Shiraki K, Daikoku T.	Pharmacol Ther	2020	research support, non-u.s. gov't; review-article; review; journal article	Y	0	2020-02-22
32292214	MED	32292214	PMC7102519	10.1016/j.orbis.2020.02.003	The Race to Zero?: China's Poaching of Taiwan's Diplomatic Allies.	Shattuck TJ.	Orbis	2020	research-article; journal article	Y	0	2020-03-04
31806107	MED	31806107	PMC7094556	10.1016/j.mayocp.2019.05.016	Zika Vaccine Development: Current Status.	Poland GA, Ovsyannikova IG, Kennedy RB.	Mayo Clin Proc	2019	review-article; review; journal article	Y	0	2019-12-01
30641229	MED	30641229	PMC7129948	10.1016/j.cmi.2018.12.022	High-throughput sequencing for the aetiologic identification of viral encephalitis, meningoencephalitis, and meningitis. A narrative review and clinical appraisal.	Zanella MC, Lenggenhager L, Schrenzel J, Cordey S, Kaiser L.	Clin Microbiol Infect	2019	review-article; review; journal article	Y	5	2019-01-11
30726994	MED	30726994	PMC6412113	10.1093/nar/gkz069	C3P3-G1: first generation of a eukaryotic artificial cytoplasmic expression system.	Jaïs PH, Decroly E, Jacquet E, Le Boulch M, Jaïs A, Jean-Jean O, Eaton H, Ponien P, Verdier F, Canard B, Goncalves S, Chiron S, Le Gall M, Mayeux P, Shmulevitz M.	Nucleic Acids Res	2019	research support, non-u.s. gov't; research-article; journal article	Y	0	2019-03-01
31389049	MED	31389049	PMC6800797	10.1002/jmv.25563	Phylogenetic characterization of rhinoviruses from infants in Sarlahi, Nepal.	Kuypers J, Perchetti GA, Chu HY, Newman KL, Katz J, Khatry SK, LeClerq SC, Jerome KR, Tielsch JM, Englund JA.	J Med Virol	2019	research support, non-u.s. gov't; research-article; journal article; research support, n.i.h., extramural	Y	0	2019-08-21
30634973	MED	30634973	PMC6330390	10.1186/s12985-018-1107-3	Genetic diversity of the Yokose virus, XYBX1332, isolated from bats (Myotis daubentonii) in China.	Feng Y, Ren X, Xu Z, Fu S, Li X, Zhang H, Yang W, Zhang Y, Liang G.	Virol J	2019	research support, non-u.s. gov't; research-article; journal article	Y	0	2019-01-11
32284401	MED	32284401	PMC7196766	10.1073/pnas.1919176117	Viral zoonotic risk is homogenous among taxonomic orders of mammalian and avian reservoir hosts.	Mollentze N, Streicker DG.	Proc Natl Acad Sci U S A	2020	research-article; journal article	Y	0	2020-04-13
31323758	MED	31323758	PMC6681324	10.3390/medicina55070387	Utilisation of and Attitude towards Traditional and Complementary Medicine among Ebola Survivors in Sierra Leone.	James PB, Wardle J, Steel A, Adams J.	Medicina (Kaunas)	2019	research-article; journal article	Y	0	2019-07-18
30953039	MED	30953039	PMC7097038	10.1038/s41576-019-0119-1	Ancient pathogen genomics as an emerging tool for infectious disease research.	Spyrou MA, Bos KI, Herbig A, Krause J.	Nat Rev Genet	2019	historical article; research support, non-u.s. gov't; review-article; review; journal article	Y	4	2019-06-01
31749809	MED	31749809	PMC6848062	10.3389/fimmu.2019.02569	Understanding Infection-Induced Thrombosis: Lessons Learned From Animal Models.	Beristain-Covarrubias N, Perez-Toledo M, Thomas MR, Henderson IR, Watson SP, Cunningham AF.	Front Immunol	2019	research support, non-u.s. gov't; review-article; review; journal article	Y	0	2019-11-05
31633675	MED	31633675	PMC6802682	10.15585/mmwr.mm6841e3	Update: Interim Guidance for Health Care Providers Evaluating and Caring for Patients with Suspected E-cigarette, or Vaping, Product Use Associated Lung Injury - United States, October 2019.	Siegel DA, Jatlaoui TC, Koumans EH, Kiernan EA, Layer M, Cates JE, Kimball A, Weissman DN, Petersen EE, Reagan-Steiner S, Godfred-Cato S, Moulia D, Moritz E, Lehnert JD, Mitchko J, London J, Zaki SR, King BA, Jones CM, Patel A, Delman DM, Koppaka R, Lung Injury Response Clinical Working Group, Lung Injury Response Epidemiology/Surveillance Group.	MMWR Morb Mortal Wkly Rep	2019	research-article; journal article	Y	7	2019-10-18
31384731	MED	31384731	PMC6668225	10.1016/j.jvacx.2019.100009	rVSV<U+0394>G-ZEBOV-GP (also designated V920) recombinant vesicular stomatitis virus pseudotyped with Ebola Zaire Glycoprotein: Standardized template with key considerations for a risk/benefit assessment.	Monath TP, Fast PE, Modjarrad K, Clarke DK, Martin BK, Fusco J, Nichols R, Heppner DG, Simon JK, Dubey S, Troth SP, Wolf J, Singh V, Coller BA, Robertson JS, Brighton Collaboration Viral Vector Vaccines Safety Working Group (V3SWG).	Vaccine X	2019	research-article; journal article	Y	2	2019-01-29
31548390	MED	31548390	PMC6789926	10.1073/pnas.1911773116	Structural and functional analyses reveal promiscuous and species specific use of ephrin receptors by Cedar virus.	Laing ED, Navaratnarajah CK, Cheliout Da Silva S, Petzing SR, Xu Y, Sterling SL, Marsh GA, Wang LF, Amaya M, Nikolov DB, Cattaneo R, Broder CC, Xu K.	Proc Natl Acad Sci U S A	2019	research-article; journal article; research support, n.i.h., extramural	Y	1	2019-09-23
31492821	MED	31492821	PMC6731456	10.1124/pr.119.017533	International Union of Basic and Clinical Pharmacology. CVII. Structure and Pharmacology of the Apelin Receptor with a Recommendation that Elabela/Toddler Is a Second Endogenous Peptide Ligand.	Read C, Nyimanu D, Williams TL, Huggins DJ, Sulentic P, Macrae RGC, Yang P, Glen RC, Maguire JJ, Davenport AP.	Pharmacol Rev	2019	other; research support, non-u.s. gov't; review; journal article	Y	2	2019-10-01
31186675	MED	31186675	PMC6507498	10.3892/etm.2019.7515	A paediatric influenza update 100 years after the Skyros island Spanish flu outbreak.	Mammas IN, Theodoridou M, Thiagarajan P, Melidou A, Papaioannou G, Korovessi P, Koutsaftiki C, Papatheodoropoulou A, Calachanis M, Dalianis T, Spandidos DA.	Exp Ther Med	2019	research-article; journal article	Y	4	2019-04-22
30918369	MED	30918369	PMC6858796	10.1038/s41576-019-0113-7	Clinical metagenomics.	Chiu CY, Miller SA.	Nat Rev Genet	2019	review-article; review; journal article	Y	7	2019-06-01
31921100	MED	31921100	PMC6917592	10.3389/fimmu.2019.02751	Interferon-Independent Innate Responses to Cytomegalovirus.	Ashley CL, Abendroth A, McSharry BP, Slobedman B.	Front Immunol	2019	research support, non-u.s. gov't; review-article; review; journal article	Y	0	2019-12-11
30796742	MED	30796742	PMC7088766	10.1007/s11262-019-01641-7	Eukaryotic initiation factor 4A (eIF4A) during viral infections.	Montero H, Pérez-Gil G, Sampieri CL.	Virus Genes	2019	review-article; review; journal article	Y	0	2019-02-22
32092981	MED	32092981	PMC7073085	10.3390/ijms21041402	ß2 Integrins-Multi-Functional Leukocyte Receptors in Health and Disease.	Bednarczyk M, Stege H, Grabbe S, Bros M.	Int J Mol Sci	2020	review-article; review; journal article	Y	0	2020-02-19
31130629	MED	31130629	PMC6563235	10.3390/v11050477	Electron Microscopy in Discovery of Novel and Emerging Viruses from the Collection of the World Reference Center for Emerging Viruses and Arboviruses (WRCEVA).	Popov VL, Tesh RB, Weaver SC, Vasilakis N.	Viruses	2019	review-article; review; journal article; research support, n.i.h., extramural	Y	0	2019-05-25
31142680	MED	31142680	PMC6732787	10.1126/scitranslmed.aau9242	Remdesivir (GS-5734) protects African green monkeys from Nipah virus challenge.	Lo MK, Feldmann F, Gary JM, Jordan R, Bannister R, Cronin J, Patel NR, Klena JD, Nichol ST, Cihlar T, Zaki SR, Feldmann H, Spiropoulou CF, de Wit E.	Sci Transl Med	2019	research support, n.i.h., intramural; research support, u.s. gov't, p.h.s.; research-article; journal article	N	1	2019-05-01
30866768	MED	30866768	PMC6455141	10.1080/22221751.2018.1563456	Simultaneous outbreaks of respiratory disease in wild chimpanzees caused by distinct viruses of human origin.	Negrey JD, Reddy RB, Scully EJ, Phillips-Garcia S, Owens LA, Langergraber KE, Mitani JC, Emery Thompson M, Wrangham RW, Muller MN, Otali E, Machanda Z, Hyeroba D, Grindle KA, Pappas TE, Palmenberg AC, Gern JE, Goldberg TL.	Emerg Microbes Infect	2019	research-article; journal article	Y	2	2019-01-01
31521203	MED	31521203	PMC6744627	10.1186/s40246-019-0233-3	SLC39A8 gene encoding a metal ion transporter: discovery and bench to bedside.	Nebert DW, Liu Z.	Hum Genomics	2019	research support, non-u.s. gov't; review-article; review; journal article; research support, n.i.h., extramural	Y	0	2019-09-14
31659243	MED	31659243	PMC7222868	10.1038/s41430-019-0522-x	Continuous feeding versus intermittent bolus feeding for premature infants with low birth weight: a meta-analysis of randomized controlled trials.	Wang Y, Zhu W, Luo BR.	Eur J Clin Nutr	2020	research-article; journal article	Y	0	2019-10-28
31900853	MED	31900853	PMC7223878	10.1007/s11673-019-09953-x	The Consent Form in the Chinese CRISPR Study: In Search of Ethical Gene Editing.	Shaw D.	J Bioeth Inq	2020	editorial	Y	0	2020-03-01
31540135	MED	31540135	PMC6784155	10.3390/v11090859	Recombination in Enteroviruses, a Multi-Step Modular Evolutionary Process.	Muslin C, Mac Kain A, Bessaud M, Blondel B, Delpeyroux F.	Viruses	2019	research support, non-u.s. gov't; review-article; review; journal article	Y	0	2019-09-14
31430946	MED	31430946	PMC6723519	10.3390/v11080762	Viruses and Autoimmunity: A Review on the Potential Interaction and Molecular Mechanisms.	Smatti MK, Cyprian FS, Nasrallah GK, Al Thani AA, Almishal RO, Yassine HM.	Viruses	2019	research support, non-u.s. gov't; review-article; review; journal article	Y	0	2019-08-19
