## Supplementary material for "Citation needed? Wikipedia bibliometrics during the first wave of the COVID-19 pandemic": SI dataset 2

art	revid	doi	weight
Coronavirus	954091112	10.1007/978-1-4939-2438-7_1	2
Coronavirus	954091112	10.1016/bs.aivir.2018.01.001	2
Coronavirus	954091112	10.1016/j.ijid.2020.01.009	1
Coronavirus	954091112	10.1016/j.tim.2016.03.003	1
Coronavirus	954091112	10.1056/NEJMoa2001017	1
Coronavirus	954091112	10.1097/01.inf.0000188166.17324.60	1
Coronavirus	954091112	10.3390/v11030210	1
Coronavirus	954091112	10.3390/v2081803	1
Coronavirus	954091112	10.3390/v4123689	1
Saliva	953534901	10.1093/cid/ciaa149	1
Autopsy	953769263	10.1093/ajcp/aqaa062	1
Basic reproduction number	953663997	10.1038/nature04795	1
Basic reproduction number	953663997	10.1056/NEJMoa2001316	1
Basic reproduction number	953663997	10.1093/aje/kwh255	1
Basic reproduction number	953663997	10.1093/cid/cir007	1
Basic reproduction number	953663997	10.1126/science.1086616	1
Basic reproduction number	953663997	10.2807/1560-7917.ES.2020.25.4.2000058	1
Basic reproduction number	953663997	10.3201/eid2607.200282	1
Chloroquine	953258700	10.1016/j.jcrc.2020.03.005	1
Chloroquine	953258700	10.1016/j.jemermed.2004.12.011	1
Chloroquine	953258700	10.1038/s41422-020-0282-0	1
Chloroquine	953258700	10.1097/MEJ.0b013e3280adcb56	1
Interleukin 6	951863662	10.1016/j.biopsych.2009.09.033	1
Interleukin 6	951863662	10.1016/j.biopsych.2010.06.012	1
Viral pathogenesis	951293659	10.3201/eid2206.151080	1
Non-invasive ventilation	952678434	10.1001/jama.2020.3633	1
Sunda pangolin	953210938	10.1016/j.cub.2020.03.022	1
Sunda pangolin	953210938	10.1038/d41586-020-00364-2	1
Sunda pangolin	953210938	10.1038/d41586-020-00548-w	1
Sunda pangolin	953210938	10.1101/2020.02.07.939207	1
Sunda pangolin	953210938	10.1101/2020.02.17.951335	1
Sunda pangolin	953210938	10.3390/v11110979	1
Angiotensin-converting enzyme 2	954141034	10.1002/path.1570	1
Angiotensin-converting enzyme 2	954141034	10.1007/978-1-4939-2438-7_1	1
Angiotensin-converting enzyme 2	954141034	10.1007/s11427-020-1637-5	1
Angiotensin-converting enzyme 2	954141034	10.1038/s41586-020-2012-7	1
Emerging infectious disease	954145146	10.1016/j.jhep.2009.08.004	1
Emerging infectious disease	954145146	10.1080/10408410701647560	1
Emerging infectious disease	954145146	10.31646/gbio.43	1
Emerging infectious disease	954145146	10.3201/eid1112.050997	1
Emergent virus	953075526	10.1016/j.coviro.2012.03.008	1
Emergent virus	953075526	10.1016/j.coviro.2018.12.007	1
Emergent virus	953075526	10.1016/j.jhep.2009.08.004	1
Emergent virus	953075526	10.1080/10408410701647560	2
Emergent virus	953075526	10.1128/CMR.00017-06	1
Emergent virus	953075526	10.1128/MMBR.00004-08	1
Emergent virus	953075526	10.31646/gbio.43	1
Emergent virus	953075526	10.3201/eid1112.050997	1
Emergent virus	953075526	10.3201/eid1201.050979	1
Initiation factor	953573430	10.1007/s11262-019-01641-7	1
Furin	951348718	10.1016/j.antiviral.2020.104742	1
RNA virus	953214708	10.1016/j.tim.2016.03.003	1
RNA virus	953214708	10.1128/JVI.00694-10	1
Serial interval	953222337	10.1126/science.1086616	1
Nitazoxanide	951462779	10.1021/acscentsci.0c00272	1
Antibody-dependent enhancement	954156932	10.1073/pnas.2005456117	1
Antibody-dependent enhancement	954156932	10.1089/088282403763635465	1
Surviving Sepsis Campaign	951472413	10.1007/s00134-020-06022-5	1
Coronavirus packaging signal	953318177	10.3390/v11020174	1
Anthroponotic disease	954078490	10.1016/bs.aivir.2018.01.001	1
Anthroponotic disease	954078490	10.1126/science.abb7015	4
Anthroponotic disease	954078490	10.3390/v4123689	1
EIF4A1	951317624	10.1007/s11262-019-01641-7	1
TMPRSS2	951682275	10.1016/j.cell.2020.02.052	1
Virus	953389190	10.1016/j.jhep.2009.08.004	1
Virus	953389190	10.1086/425271	1
Virus	953389190	10.1128/JVI.00694-10	1
Social distancing	953815228	10.1016/S0140-6736(20)30567-5	1
Social distancing	953815228	10.1016/S1473-3099(09)70176-8	1
Social distancing	953815228	10.1038/nature04795	1
Social distancing	953815228	10.1056/NEJMp2002125	1
Social distancing	953815228	10.1097/INF.0000000000002660	1
Social distancing	953815228	10.1126/science.aba9757	1
Social distancing	953815228	10.1177/003335491012500612	1
Social distancing	953815228	10.1186/1471-2458-12-679	1
Social distancing	953815228	10.2307/4590751	1
Social distancing	953815228	10.3201/eid1211.060255	1
Feline coronavirus	953268001	10.1177/1098612X19825701	1
Neutralizing antibody	953638885	10.1089/088282403763635465	1
Neutralizing antibody	953638885	10.1172/JCI138003	1
Bat	952615521	10.1038/nrmicro1323	1
Bat	952615521	10.1126/science.1118391	1
Bat	952615521	10.1128/CMR.00017-06	1
Bat	952615521	10.1371/journal.ppat.1006698	1
Aurintricarboxylic acid	952830467	10.1021/acscentsci.0c00272	1
Fever	953329412	10.1016/j.jbspin.2014.01.001	1
Favipiravir	953861290	10.1038/d41573-020-00016-0	1
Favipiravir	953861290	10.5582/ddt.2020.01012	1
Cross-species transmission	950900157	10.1016/j.coviro.2018.12.007	1
Cross-species transmission	950900157	10.1128/MMBR.00004-08	2
Bat virome	953876438	10.1038/s41586-020-2012-7	1
Bat virome	953876438	10.1128/CMR.00017-06	1
Bat as food	954000040	10.1002/arco.5084	1
Bat as food	954000040	10.1007/978-3-319-25220-9_12	2
Respiratory droplet	953782455	10.1001/jama.2020.4756	1
Respiratory droplet	953782455	10.4415/ANN_13_02_03	1
Nipah virus infection	953026207	10.1038/nrmicro1323	1
Human uses of bats	952780778	10.1002/arco.5084	1
Human uses of bats	952780778	10.1007/978-3-319-25220-9_12	1
Embecovirus	944669779	10.1128/JVI.02182-06	1
Embecovirus	944669779	10.3390/v11020174	1
Embecovirus	944669779	10.3390/v2081803	2
Merbecovirus	949131110	10.1128/JVI.02182-06	1
Merbecovirus	949131110	10.3390/v11020174	1
Merbecovirus	949131110	10.3390/v2081803	1
Nobecovirus	949131835	10.1128/JVI.02182-06	1
Nobecovirus	949131835	10.3390/v11020174	1
Nobecovirus	949131835	10.3390/v2081803	1
Shi Zhengli	953880715	10.1038/nature.2015.18787	1
Shi Zhengli	953880715	10.1038/nm.3985	1
Shi Zhengli	953880715	10.1038/s41422-020-0282-0	1
Shi Zhengli	953880715	10.1038/s41586-020-2012-7	1
Shi Zhengli	953880715	10.1126/science.1118391	1
Daniel R. Lucey	950312218	10.1007/s15010-020-01401-y	1
Wuhan	954114134	10.1016/j.ijid.2020.01.009	1
Wuhan	954114134	10.1787/9789264230040-en	1
Pulmonary alveolus	950981478	10.1038/s41368-020-0074-x	1
Rhinovirus	953865358	10.1016/j.coviro.2012.03.008	1
China	954109848	10.1787/9789264230040-en	1
China	954109848	10.3760/cma.j.issn.0254-6450.2020.02.003	1
Cytokine	951890990	10.1007/s00134-020-05991-x	1
Cytokine	951890990	10.1016/j.biopsych.2009.09.033	1
Cytokine	951890990	10.1016/j.biopsych.2010.06.012	1
Cytokine	951890990	10.1016/S0140-6736(20)30628-0	1
Acute respiratory distress syndrome	954074622	10.1002/14651858.CD003645.pub3	1
Acute respiratory distress syndrome	954074622	10.1007/s00134-009-1661-7	1
Acute respiratory distress syndrome	954074622	10.1097/01.sla.0000141159.90676.2d	1
Acute respiratory distress syndrome	954074622	10.1503/cmaj.140081	1
Asymptomatic carrier	951815645	10.1016/j.jmii.2020.02.012	1
Asymptomatic carrier	951815645	10.3201/eid2206.151080	1
Contact tracing	954144706	10.1126/science.abb6936	1
COVID-19 apps	954107451	10.1109/ICC.2018.8422886	1
COVID-19 apps	954107451	10.1126/science.abb6936	2
COVID-19 drug development	954128527	10.1002/jmv.25707	1
COVID-19 drug development	954128527	10.1016/j.ajem.2020.04.035	1
COVID-19 drug development	954128527	10.1016/j.jcrc.2020.03.005	1
COVID-19 drug development	954128527	10.1016/j.jhealeco.2016.01.012	1
COVID-19 drug development	954128527	10.1016/s0140-6736(20)30798-4	1
COVID-19 drug development	954128527	10.1016/S0140-6736(20)30894-1	1
COVID-19 drug development	954128527	10.1016/S0140-6736(20)31022-9	1
COVID-19 drug development	954128527	10.1038/d41573-020-00016-0	3
COVID-19 drug development	954128527	10.1038/d41573-020-00073-5	1
COVID-19 drug development	954128527	10.1038/d41587-020-00003-1	1
COVID-19 drug development	954128527	10.1038/nature17180	1
COVID-19 drug development	954128527	10.1038/srep43395	1
COVID-19 drug development	954128527	10.1056/nejmp2003762	1
COVID-19 drug development	954128527	10.1080/21645515.2020.1735227	1
COVID-19 drug development	954128527	10.1093/cid/ciaa237	1
COVID-19 drug development	954128527	10.1093/ofid/ofaa105	1
COVID-19 drug development	954128527	10.1126/science.abb3405	1
COVID-19 drug development	954128527	10.1126/science.abb8497	1
COVID-19 drug development	954128527	10.1186/s12916-018-1017-7	1
COVID-19 drug development	954128527	10.12688/wellcomeopenres.15821.1	1
COVID-19 drug development	954128527	10.1503/cmaj.200438	1
COVID-19 drug development	954128527	10.5582/ddt.2020.01012	1
COVID-19 drug repurposing research	954039423	10.1001/jama.2020.6019	1
COVID-19 drug repurposing research	954039423	10.1016/j.antiviral.2020.104787	1
COVID-19 drug repurposing research	954039423	10.1016/j.ijantimicag.2020.105949	1
COVID-19 drug repurposing research	954039423	10.1016/j.ijid.2020.02.018	1
COVID-19 drug repurposing research	954039423	10.1038/d41573-020-00016-0	1
COVID-19 drug repurposing research	954039423	10.1038/d41587-020-00003-1	1
COVID-19 drug repurposing research	954039423	10.1038/nature17180	1
COVID-19 drug repurposing research	954039423	10.1038/s41422-020-0282-0	1
COVID-19 drug repurposing research	954039423	10.1038/srep43395	1
COVID-19 drug repurposing research	954039423	10.1056/NEJMoa2001282	1
COVID-19 drug repurposing research	954039423	10.1093/ofid/ofaa105	1
COVID-19 drug repurposing research	954039423	10.5582/ddt.2020.01012	1
COVID-19 pandemic in Italy	954122283	10.1016/j.jmii.2020.03.013	1
COVID-19 pandemic in Italy	954122283	10.1056/NEJMc2001468	1
COVID-19 pandemic in Italy	954122283	10.25561/77731	1
COVID-19 pandemic in mainland China	954111740	10.1016/S0140-6736(20)30183-5	2
COVID-19 pandemic in mainland China	954111740	10.1038/s41586-020-2012-7	1
COVID-19 pandemic in mainland China	954111740	10.1056/NEJMc2001468	1
COVID-19 pandemic in mainland China	954111740	10.1056/NEJMoa2001316	1
COVID-19 pandemic in mainland China	954111740	10.1097/01.inf.0000188166.17324.60	1
COVID-19 pandemic in North America	953919873	10.1056/NEJMoa2001191	1
COVID-19 pandemic on USS Theodore Roosevelt	954122908	10.1093/jtm/taaa030	1
COVID-19 pandemic on USS Theodore Roosevelt	954122908	10.1093/jtm/taaa030/5766334	2
Face masks during the COVID-19 pandemic	953998965	10.1016/S2213-2600(20)30134-X	1
Face masks during the COVID-19 pandemic	953998965	10.1093/cid/ciaa149	1
Face masks during the COVID-19 pandemic	953998965	10.1136/bmj.h694	1
Face masks during the COVID-19 pandemic	953998965	10.1136/bmj.m1435	1
Face masks during the COVID-19 pandemic	953998965	10.17226/11637	1
Face masks during the COVID-19 pandemic	953998965	10.3396/IJIC.v9i3.020.13	1
Herd immunity	954084281	10.1056/NEJMoa2001316	1
Herd immunity	954084281	10.1086/425271	1
Herd immunity	954084281	10.1093/aje/kwh255	1
Herd immunity	954084281	10.1093/cid/cir007	1
Herd immunity	954084281	10.2807/1560-7917.ES.2020.25.4.2000058	1
Huanan Seafood Wholesale Market	953930242	10.1016/j.ijid.2020.01.009	1
Huanan Seafood Wholesale Market	953930242	10.1016/S0140-6736(20)30183-5	1
Huanan Seafood Wholesale Market	953930242	10.1016/S0140-6736(20)30211-7	1
Huanan Seafood Wholesale Market	953930242	10.1056/NEJMoa2001017	1
Huanan Seafood Wholesale Market	953930242	10.1101/2020.02.07.939207	1
Huanan Seafood Wholesale Market	953930242	10.1101/2020.02.17.951335	1
Huanan Seafood Wholesale Market	953930242	10.1128/CMR.00023-07	1
Li Wenliang	954143859	10.1016/S0140-6736(20)30382-2	1
Mortality due to COVID-19	953902419	10.1001/jama.2020.1585	1
Mortality due to COVID-19	953902419	10.1007/s00134-020-05991-x	1
Mortality due to COVID-19	953902419	10.1016/S0140-6736(20)30211-7	2
Mortality due to COVID-19	953902419	10.1016/S0140-6736(20)30526-2	1
Mortality due to COVID-19	953902419	10.1016/s1473-3099(20)30243-7	1
Mortality due to COVID-19	953902419	10.1016/S2214-109X(20)30110-8	1
Mortality due to COVID-19	953902419	10.1056/NEJMp2005492	1
Mortality due to COVID-19	953902419	10.15585/mmwr.mm6912e2	1
National responses to the COVID-19 pandemic	954020304	10.1126/science.abb0611	1
Remdesivir	954128616	10.1016/j.ajem.2020.04.035	1
Remdesivir	954128616	10.1016/S0140-6736(20)31022-9	1
Remdesivir	954128616	10.1038/nature17180	1
Remdesivir	954128616	10.1038/srep43395	1
Remdesivir	954128616	10.1177/1098612X19825701	1
Solidarity trial	953735305	10.1016/S0140-6736(20)30894-1	1
Solidarity trial	953735305	10.1186/s12916-018-1017-7	1
Anders Tegnell	954154140	10.1038/d41586-020-01098-x	1
Timeline of the COVID-19 pandemic in 2019	953913739	10.1016/S0140-6736(20)30183-5	1
Timeline of the COVID-19 pandemic in 2019	953913739	10.1056/NEJMoa2001316	1
Timeline of the COVID-19 pandemic in 2019	953913739	10.2807/1560-7917.ES.2020.25.4.2000058	1
Timeline of the COVID-19 pandemic in January 2020	954019608	10.1016/j.ijid.2020.01.009	1
Timeline of the COVID-19 pandemic in January 2020	954019608	10.1016/S0140-6736(20)30154-9	1
Timeline of the COVID-19 pandemic in January 2020	954019608	10.1016/S0140-6736(20)30183-5	1
Timeline of the COVID-19 pandemic in January 2020	954019608	10.1016/S0140-6736(20)30185-9	1
Timeline of the COVID-19 pandemic in January 2020	954019608	10.1016/S0140-6736(20)30260-9	1
Timeline of the COVID-19 pandemic in January 2020	954019608	10.1016/S0140-6736(20)30382-2	1
Timeline of the COVID-19 pandemic in January 2020	954019608	10.1038/s41586-020-2012-7	1
Timeline of the COVID-19 pandemic in January 2020	954019608	10.1056/NEJMc2001272	1
Timeline of the COVID-19 pandemic in January 2020	954019608	10.1056/NEJMc2001468	1
Timeline of the COVID-19 pandemic in January 2020	954019608	10.1126/science.aba9757	1
Wet market	953983344	10.1128/CMR.00023-07	1
3C-like protease	951654030	10.1126/science.abb3405	1
Airborne transmission	953623575	10.3201/eid1211.060255	1
Airborne transmission	953623575	10.4415/ANN_13_02_03	1
Case fatality rate	950768129	10.3201/eid1201.050979	1
Compartmental models in epidemiology	953799045	10.1098/rspa.1927.0118	1
Coronaviridae	953487704	10.1038/s41564-020-0695-z	1
Coronaviridae	953487704	10.3390/v11030210	1
COVID-19 in pregnancy	953637976	10.1016/S0140-6736(20)30311-1	1
COVID-19 in pregnancy	953637976	10.1056/NEJMc2009316	1
COVID-19 in pregnancy	953637976	10.2214/AJR.20.23034	1
COVID-19 pandemic in Belgium	954046212	10.1007/s00134-012-2627-8	1
COVID-19 pandemic in Belgium	954046212	10.1038/d41586-020-00548-w	1
COVID-19 pandemic in France	954148060	10.2807/1560-7917.ES.2020.25.9.2000178	1
COVID-19 pandemic in Hubei	953828246	10.1016/S0140-6736(20)30183-5	1
COVID-19 pandemic in South Korea	954051392	10.1126/science.abb7566	1
COVID-19 pandemic in Spain	954073750	10.1016/j.jmii.2020.03.013	1
COVID-19 pandemic in Spain	954073750	10.25561/77731	1
COVID-19 pandemic in Sweden	954135079	10.1007/s00134-012-2627-8	1
COVID-19 pandemic in Sweden	954135079	10.1038/d41586-020-01098-x	1
COVID-19 pandemic in Switzerland	954062226	10.1016/j.jmii.2020.03.013	1
COVID-19 pandemic in the Czech Republic	954143585	10.1126/science.abb7566	1
COVID-19 pandemic in the Czech Republic	954143585	10.1186/1471-2458-12-679	1
COVID-19 pandemic in the Republic of Ireland	954142016	10.1038/d41586-020-00548-w	1
COVID-19 pandemic in the United Kingdom	954154038	10.1016/S0140-6736(20)30463-3	1
COVID-19 pandemic in the United Kingdom	954154038	10.1136/bmj.m550	1
COVID-19 pandemic in the United Kingdom	954154038	10.2807/1560-7917.ES.2020.25.9.2000178	1
COVID-19 pandemic in the United States	954156190	10.1056/NEJMoa2001191	2
COVID-19 pandemic in the United States	954156190	10.1371/journal.pone.0002185	1
Digital contact tracing	954146699	10.1109/ICC.2018.8422886	1
Digital contact tracing	954146699	10.1126/science.abb6936	3
Extracorporeal membrane oxygenation	953999275	10.1007/s00134-009-1661-7	1
Extracorporeal membrane oxygenation	953999275	10.1097/01.sla.0000141159.90676.2d	1
Hydroxychloroquine	954127030	10.1016/j.ijantimicag.2020.105949	2
Hydroxychloroquine	954127030	10.1016/j.jcrc.2020.03.005	1
Hydroxychloroquine	954127030	10.1016/j.jemermed.2004.12.011	1
Hydroxychloroquine	954127030	10.1097/MEJ.0b013e3280adcb56	1
Imperial College COVID-19 Response Team	954134576	10.1038/d41586-020-01003-6	1
List of incidents of xenophobia and racism related to the COVID-19 pandemic	953975651	10.1038/d41586-020-01009-0	1
Lopinavir/ritonavir	953945788	10.1056/NEJMoa2001282	1
Lopinavir/ritonavir	953945788	10.1093/ofid/ofaa105	1
Mathematical modelling of infectious disease	953770254	10.1098/rspa.1927.0118	1
Pandemic Severity Assessment Framework	950487919	10.15585/mmwr.rr6601a1	1
Proning	952309715	10.1002/14651858.CD003645.pub3	1
Proning	952309715	10.1007/s00134-020-06022-5	1
Proning	952309715	10.1503/cmaj.140081	1
Severe acute respiratory syndrome	953877122	10.1016/j.jviromet.2005.03.021	1
Severe acute respiratory syndrome	953877122	10.1086/427242	1
Severe acute respiratory syndrome	953877122	10.1086/500143	1
Severe acute respiratory syndrome	953877122	10.1126/science.1118391	1
Severe acute respiratory syndrome	953877122	10.2217/fvl.12.126	1
Shortages related to the COVID-19 pandemic	954042095	10.1007/s00134-012-2627-8	1
Shortages related to the COVID-19 pandemic	954042095	10.1056/NEJMp2005492	1
Wuhan Institute of Virology	953998418	10.1038/nature.2015.18787	1
Wuhan Institute of Virology	953998418	10.1038/nature.2017.21487	1
Wuhan Institute of Virology	953998418	10.1038/s41422-020-0282-0	1
Wuhan Institute of Virology	953998418	10.1038/s41586-020-2012-7	1
Wuhan Institute of Virology	953998418	10.1126/science.1118391	1
Wuhan Institute of Virology	953998418	10.1371/journal.ppat.1006698	1
Coronavirus disease 2019	954154376	10.1001/jama.2020.1585	1
Coronavirus disease 2019	954154376	10.1001/jama.2020.3633	1
Coronavirus disease 2019	954154376	10.1001/jama.2020.4756	1
Coronavirus disease 2019	954154376	10.1001/jama.2020.6019	1
Coronavirus disease 2019	954154376	10.1002/jmv.25707	1
Coronavirus disease 2019	954154376	10.1002/path.1570	1
Coronavirus disease 2019	954154376	10.1007/s00134-020-05991-x	1
Coronavirus disease 2019	954154376	10.1007/s15010-020-01401-y	1
Coronavirus disease 2019	954154376	10.1016/j.ijid.2020.01.009	1
Coronavirus disease 2019	954154376	10.1016/j.jmii.2020.02.012	1
Coronavirus disease 2019	954154376	10.1016/S0140-6736(20)30154-9	1
Coronavirus disease 2019	954154376	10.1016/S0140-6736(20)30183-5	1
Coronavirus disease 2019	954154376	10.1016/S0140-6736(20)30185-9	1
Coronavirus disease 2019	954154376	10.1016/S0140-6736(20)30211-7	3
Coronavirus disease 2019	954154376	10.1016/S0140-6736(20)30311-1	1
Coronavirus disease 2019	954154376	10.1016/S0140-6736(20)30526-2	1
Coronavirus disease 2019	954154376	10.1016/S0140-6736(20)30567-5	1
Coronavirus disease 2019	954154376	10.1016/S0140-6736(20)30628-0	2
Coronavirus disease 2019	954154376	10.1016/s0140-6736(20)30798-4	1
Coronavirus disease 2019	954154376	10.1016/s1473-3099(20)30243-7	1
Coronavirus disease 2019	954154376	10.1016/S2213-2600(20)30134-X	1
Coronavirus disease 2019	954154376	10.1016/S2214-109X(20)30110-8	1
Coronavirus disease 2019	954154376	10.1038/d41573-020-00016-0	1
Coronavirus disease 2019	954154376	10.1038/d41586-020-00548-w	1
Coronavirus disease 2019	954154376	10.1038/d41586-020-01009-0	1
Coronavirus disease 2019	954154376	10.1038/s41368-020-0074-x	1
Coronavirus disease 2019	954154376	10.1038/s41422-020-0282-0	1
Coronavirus disease 2019	954154376	10.1038/s41564-020-0688-y	1
Coronavirus disease 2019	954154376	10.1038/s41591-020-0820-9	1
Coronavirus disease 2019	954154376	10.1056/NEJMc2004973	1
Coronavirus disease 2019	954154376	10.1056/NEJMoa2001017	1
Coronavirus disease 2019	954154376	10.1056/NEJMoa2001282	1
Coronavirus disease 2019	954154376	10.1073/pnas.2005456117	1
Coronavirus disease 2019	954154376	10.1080/21645515.2020.1735227	1
Coronavirus disease 2019	954154376	10.1093/ajcp/aqaa062	1
Coronavirus disease 2019	954154376	10.1093/cid/ciaa149	1
Coronavirus disease 2019	954154376	10.1093/cid/ciaa237	1
Coronavirus disease 2019	954154376	10.1111/tmi.13383	1
Coronavirus disease 2019	954154376	10.1126/science.abb0611	1
Coronavirus disease 2019	954154376	10.1126/science.abb7015	1
Coronavirus disease 2019	954154376	10.1126/science.abb8497	1
Coronavirus disease 2019	954154376	10.1136/bmj.m1202	1
Coronavirus disease 2019	954154376	10.1172/JCI138003	1
Coronavirus disease 2019	954154376	10.12688/wellcomeopenres.15821.1	1
Coronavirus disease 2019	954154376	10.1371/journal.pone.0002185	1
Coronavirus disease 2019	954154376	10.15585/mmwr.mm6912e2	1
Coronavirus disease 2019	954154376	10.2214/AJR.20.23034	1
Coronavirus disease 2019	954154376	10.25561/77482	1
Coronavirus disease 2019	954154376	10.3760/cma.j.issn.0254-6450.2020.02.003	1
COVID-19 pandemic	954151502	10.1016/j.cub.2020.03.022	1
COVID-19 pandemic	954151502	10.1016/j.jaut.2020.102433	1
COVID-19 pandemic	954151502	10.1016/j.jmii.2020.03.013	1
COVID-19 pandemic	954151502	10.1016/S0140-6736(20)30154-9	1
COVID-19 pandemic	954151502	10.1016/S0140-6736(20)30183-5	1
COVID-19 pandemic	954151502	10.1016/S0140-6736(20)30185-9	1
COVID-19 pandemic	954151502	10.1016/S0140-6736(20)30567-5	1
COVID-19 pandemic	954151502	10.1016/S2214-109X(20)30110-8	1
COVID-19 pandemic	954151502	10.1038/d41586-020-00548-w	1
COVID-19 pandemic	954151502	10.1038/s41591-020-0820-9	2
COVID-19 pandemic	954151502	10.1056/NEJMc2009316	1
COVID-19 pandemic	954151502	10.1056/NEJMe2001126	1
COVID-19 pandemic	954151502	10.1056/NEJMoa2001191	1
COVID-19 pandemic	954151502	10.1056/NEJMoa2001316	1
COVID-19 pandemic	954151502	10.1093/cid/ciaa149	1
COVID-19 pandemic	954151502	10.1093/ofid/ofaa105	1
COVID-19 pandemic	954151502	10.1111/tmi.13383	1
COVID-19 pandemic	954151502	10.1126/science.abb0611	1
COVID-19 pandemic	954151502	10.1126/science.abb3221	1
COVID-19 pandemic	954151502	10.1126/science.abb7566	1
COVID-19 pandemic	954151502	10.1136/bmj.m1202	1
COVID-19 pandemic	954151502	10.1136/bmj.m1435	1
COVID-19 pandemic	954151502	10.15585/mmwr.rr6601a1	1
COVID-19 pandemic	954151502	10.3201/eid2607.200092	1
COVID-19 pandemic	954151502	10.3201/eid2607.200282	1
COVID-19 pandemic	954151502	10.3760/cma.j.issn.0254-6450.2020.02.003	1
COVID-19 pandemic by country and territory	954149899	10.1038/d41586-020-00885-w	1
COVID-19 pandemic by country and territory	954149899	10.3201/eid2607.200092	1
COVID-19 vaccine	954140777	10.1016/j.jhealeco.2016.01.012	1
COVID-19 vaccine	954140777	10.1016/j.jviromet.2005.03.021	1
COVID-19 vaccine	954140777	10.1016/S2214-109X(18)30346-2	1
COVID-19 vaccine	954140777	10.1038/d41573-020-00073-5	1
COVID-19 vaccine	954140777	10.1056/nejmp2003762	1
COVID-19 vaccine	954140777	10.1086/427242	1
COVID-19 vaccine	954140777	10.1086/500143	1
COVID-19 vaccine	954140777	10.1503/cmaj.200438	1
COVID-19 vaccine	954140777	10.2217/fvl.12.126	1
Misinformation related to the COVID-19 pandemic	954151671	10.1038/d41586-020-00885-w	1
Misinformation related to the COVID-19 pandemic	954151671	10.1038/nature.2017.21487	1
Misinformation related to the COVID-19 pandemic	954151671	10.1038/s41591-020-0820-9	1
Severe acute respiratory syndrome coronavirus 2	954143861	10.1007/s11427-020-1637-5	1
Severe acute respiratory syndrome coronavirus 2	954143861	10.1016/j.antiviral.2020.104742	1
Severe acute respiratory syndrome coronavirus 2	954143861	10.1016/j.cell.2020.02.052	1
Severe acute respiratory syndrome coronavirus 2	954143861	10.1016/j.cub.2020.03.022	1
Severe acute respiratory syndrome coronavirus 2	954143861	10.1016/S0140-6736(20)30154-9	1
Severe acute respiratory syndrome coronavirus 2	954143861	10.1016/S0140-6736(20)30183-5	1
Severe acute respiratory syndrome coronavirus 2	954143861	10.1016/S0140-6736(20)30211-7	1
Severe acute respiratory syndrome coronavirus 2	954143861	10.1016/S0140-6736(20)30260-9	1
Severe acute respiratory syndrome coronavirus 2	954143861	10.1038/d41586-020-00364-2	1
Severe acute respiratory syndrome coronavirus 2	954143861	10.1038/d41586-020-00548-w	1
Severe acute respiratory syndrome coronavirus 2	954143861	10.1038/s41564-020-0688-y	1
Severe acute respiratory syndrome coronavirus 2	954143861	10.1038/s41564-020-0695-z	1
Severe acute respiratory syndrome coronavirus 2	954143861	10.1038/s41586-020-2012-7	1
Severe acute respiratory syndrome coronavirus 2	954143861	10.1038/s41591-020-0820-9	1
Severe acute respiratory syndrome coronavirus 2	954143861	10.1056/NEJMc2004973	1
Severe acute respiratory syndrome coronavirus 2	954143861	10.1056/NEJMe2001126	1
Severe acute respiratory syndrome coronavirus 2	954143861	10.1056/NEJMoa2001017	1
Severe acute respiratory syndrome coronavirus 2	954143861	10.1056/NEJMoa2001191	1
Severe acute respiratory syndrome coronavirus 2	954143861	10.1056/NEJMoa2001316	1
Severe acute respiratory syndrome coronavirus 2	954143861	10.1093/jtm/taaa030	1
Severe acute respiratory syndrome coronavirus 2	954143861	10.1101/2020.02.07.939207	1
Severe acute respiratory syndrome coronavirus 2	954143861	10.1101/2020.02.17.951335	1
Severe acute respiratory syndrome coronavirus 2	954143861	10.1126/science.abb0611	1
Severe acute respiratory syndrome coronavirus 2	954143861	10.1126/science.abb3221	1
Severe acute respiratory syndrome coronavirus 2	954143861	10.2807/1560-7917.ES.2020.25.4.2000058	1
Severe acute respiratory syndrome coronavirus 2	954143861	10.3390/v11020174	1
Severe acute respiratory syndrome coronavirus 2	954143861	10.3390/v11110979	1
Jerome Adams	953928691	10.1016/S0140-6736(20)30183-5	1
Bat SARS-like coronavirus WIV1	953876494	10.1038/nature12711	1
Broad-spectrum antiviral drug	954068750	10.1016/j.ijid.2020.02.018	1
Cloth face mask	954132372	10.1136/bmj.h694	1
Cloth face mask	954132372	10.17226/11637	1
Cloth face mask	954132372	10.3396/IJIC.v9i3.020.13	1
Coalition for Epidemic Preparedness Innovations	954082789	10.1016/S2214-109X(18)30346-2	1
Colchicine	952032204	10.1016/j.jbspin.2014.01.001	1
Coronavirus diseases	954020205	10.1007/978-1-4939-2438-7_1	1
Coronavirus diseases	954020205	10.1016/bs.aivir.2018.01.001	1
COVID-19 pandemic in Arizona	954146707	10.1126/science.abb0611	1
COVID-19 pandemic in England	954136761	10.1016/S0140-6736(20)30463-3	1
COVID-19 pandemic in England	954136761	10.1136/bmj.m550	1
COVID-19 pandemic in Guernsey	954136342	10.1016/j.jmii.2020.03.013	1
COVID-19 pandemic in Guernsey	954136342	10.1016/S0140-6736(20)30567-5	1
COVID-19 pandemic in Guernsey	954136342	10.1056/NEJMoa2001191	1
COVID-19 pandemic in Jersey	954081133	10.1016/j.jmii.2020.03.013	1
COVID-19 pandemic in Nepal	954127662	10.1111/tmi.13383	1
COVID-19 pandemic in South Asia	953577609	10.1016/j.jaut.2020.102433	1
COVID-19 pandemic in Vietnam	954013438	10.1056/NEJMc2001272	1
COVID-19 pandemic in Washington (state)	954155554	10.1056/NEJMoa2001191	1
COVID-19 pandemic on Diamond Princess	953631579	10.1093/jtm/taaa030	1
COVID-19 pandemic on Diamond Princess	953631579	10.1093/jtm/taaa030/5766334	2
Inovio Pharmaceuticals	950734708	10.1038/d41573-020-00073-5	1
Gendered impact of the COVID-19 pandemic	953904410	10.1016/S0140-6736(20)30211-7	1
Gendered impact of the COVID-19 pandemic	953904410	10.1016/S0140-6736(20)30526-2	1
Gendered impact of the COVID-19 pandemic	953904410	10.3760/cma.j.issn.0254-6450.2020.02.003	1
Impact of the COVID-19 pandemic on long-term care facilities	954057989	10.1056/NEJMoa2005412	1
Neil Ferguson (epidemiologist)	954132305	10.1016/S1473-3099(09)70176-8	1
Neil Ferguson (epidemiologist)	954132305	10.1038/515192a	2
Neil Ferguson (epidemiologist)	954132305	10.1038/d41586-020-01003-6	2
Neil Ferguson (epidemiologist)	954132305	10.25561/77482	1
Bonnie Henry	953264304	10.1056/NEJMoa030634	1
Bonnie Henry	953264304	10.3201/eid1002.030838	1
Impact of the COVID-19 pandemic on education	954060312	10.1016/S1473-3099(09)70176-8	1
Impact of the COVID-19 pandemic on education	954060312	10.1177/003335491012500612	1
Impact of the COVID-19 pandemic on education	954060312	10.2307/4590751	1
Ivermectin	953416831	10.1016/j.antiviral.2020.104787	1
Life Care Centers of America	953053063	10.1056/NEJMoa2005412	1
Allison McGeer	953315687	10.1056/NEJMoa030634	2
Allison McGeer	953315687	10.3201/eid1002.030838	1
Timeline of the COVID-19 pandemic in the United States	954027207	10.1056/NEJMoa2001191	1
Travel restrictions related to the COVID-19 pandemic	954139705	10.1126/science.aba9757	1
White House Coronavirus Task Force	953782738	10.1056/NEJMoa2001191	1
Chris Whitty	954132392	10.1038/515192a	2
Pneumonia of unknown etiology (PUE) surveillance system	952875246	10.1056/NEJMoa2001316	1
SHC014-CoV	953877137	10.1038/nature.2015.18787	1
SHC014-CoV	953877137	10.1038/nature12711	1
SHC014-CoV	953877137	10.1038/nm.3985	1
Social distancing measures related to the COVID-19 pandemic	954004296	10.1056/NEJMp2002125	1
Social distancing measures related to the COVID-19 pandemic	954004296	10.1097/INF.0000000000002660	1
