## Supplementary material for "Citation needed? Wikipedia bibliometrics during the first wave of the COVID-19 pandemic": SI dataset 3

art	revid	citation_fetched
Coronavirus	967189030	{{pp-vandalism|small=yes}}
Chloroquine	966021917	{{pp-protected|small=yes}}
Virus	966695119	{{pp-semi-indef}}
Virus	966695119	{{pp-move-indef}}
Bat	965014377	{{pp-semi-indef}}
Wuhan	967246607	{{pp-vandalism|small=yes}}
China	966715930	{{pp-semi-protected|small=yes}}
China	966715930	{{pp-move-indef}}
COVID-19 drug development	966737420	{{pp-semi-indef|small=yes}}
COVID-19 pandemic in Italy	966806331	{{pp-protected|small=yes}}
COVID-19 pandemic in mainland China	967086997	{{pp-protected|small=yes}}
COVID-19 testing	967092141	{{pp-protected|small=yes}}
National responses to the COVID-19 pandemic	967110547	{{pp-semi-indef|small=yes}}
Remdesivir	967269380	{{pp-protected|small=yes}}
Tedros Adhanom	967253915	{{pp-blp|small=yes}}
Timeline of the COVID-19 pandemic in January 2020	966774165	{{pp-semi-indef}}
World Health Organization	967019561	{{pp-semi-vandalism|small=yes}}
COVID-19 pandemic in Canada	967117765	{{pp-protected|small=yes}}
COVID-19 pandemic in North Korea	967160943	{{pp-semi-indef}}
COVID-19 pandemic in South Korea	967264939	{{pp-semi-indef|small=yes}}
COVID-19 pandemic in Spain	966951961	{{pp-semi-indef|small=yes}}
COVID-19 pandemic in Switzerland	965951868	{{pp-protected|small=yes}}
COVID-19 pandemic in the United Kingdom	967184414	{{pp-protected|small=yes}}
COVID-19 pandemic in the United States	967257923	{{pp-move-indef|small=yes}}
COVID-19 pandemic in the United States	967257923	{{pp-protected|small=yes}}
Anthony Fauci	967270041	{{pp-protect|small=yes}}
Hydroxychloroquine	966209990	{{pp-protected|reason=Persistent addition of [[WP:INTREF|unsourced or poorly sourced content]]	[[WP:GS/COVID19]]|small=yes}}
List of incidents of xenophobia and racism related to the COVID-19 pandemic	967252655	{{pp-move-indef}}
List of incidents of xenophobia and racism related to the COVID-19 pandemic	967252655	{{pp-protected|small=yes}}
Wuhan Institute of Virology	966271783	{{pp|small=yes}}
Coronavirus disease 2019	967175536	{{pp-protected|small=yes}}
COVID-19 pandemic	967278303	{{pp-protected|small=yes}}
COVID-19 pandemic by country and territory	967062715	{{pp-protected|small=yes}}
COVID-19 vaccine	966883352	{{pp-protected|reason=Persistent [[WP:Disruptive editing|disruptive editing]]	novice editors who can not discern the difference between drugs and vaccines adding incorrect material here.|small=yes}}
Misinformation related to the COVID-19 pandemic	967278264	{{pp-protected|small=yes}}
Severe acute respiratory syndrome coronavirus 2	967235679	{{pp-semi|small=yes}}
Severe acute respiratory syndrome coronavirus 2	967235679	{{pp-move-indef}}
Charles, Prince of Wales	966318560	{{pp-move-indef}}
Charles, Prince of Wales	966318560	{{pp-semi-blp|small=yes}}
COVID-19 pandemic in Brazil	966953784	{{pp-protected|small=yes}}
COVID-19 pandemic in Indonesia	967276363	{{pp-semi|small=yes}}
COVID-19 pandemic in Nepal	967261151	{{pp-pc|small=yes}}
COVID-19 pandemic in Vietnam	967172800	{{pp-semi-indef|small= yes}}
Matt Hancock	965360673	{{pp-move-indef}}
Matt Hancock	965360673	{{pp|small=yes}}
Boris Johnson	967053406	{{pp-move-indef}}
